# Positive and negative effects of land abandonment on butterfly communities revealed by a hierarchical sampling design across climatic regions

**DOI:** 10.1101/2021.05.16.444370

**Authors:** Naoki Sugimoto, Keita Fukasawa, Akio Asahara, Minoru Kasada, Misako Matsuba, Tadashi Miyashita

## Abstract

Land abandonment may decrease biodiversity but also provides an opportunity for rewilding. It is therefore necessary to identify areas that may benefit from traditional land management practices and those that may benefit from a lack of human intervention. In this study, we conducted comparative field surveys of butterfly occurrence in abandoned and inhabited settlements in 18 regions of diverse climatic zones in Japan to test the hypotheses that species-specific responses to land abandonment correlate with climatic niches and habitat preferences. Hierarchical models that unified species occurrence and habitat preferences revealed that negative responses to land abandonment were associated with species that have cold climatic niches and utilize open habitats, suggesting that species negatively impacted by land abandonment will decline more due to future climate warming. Maps representing species gains and losses due to land abandonment, which were created from the model estimates, showed similar geographic patterns, but some areas exhibited high species losses relative to gains. Our hierarchical modelling approach was useful for scaling up local-scale effects of land abandonment to a macro-scale assessment, which is crucial to developing spatial conservation strategies in the era of depopulation.
