## Supplementary material for "Positive and negative effects of land abandonment on butterfly communities revealed by a hierarchical sampling design across climatic regions": Table S1

### Sheet: TableS1
Table S1 Enviromental data for each study site.
Region	Settlement	Status of settlement A: abandoned I: inhabited	Longitude	Latitude	Annual mean temperature (°C)	Year of abandonment
Miyazaki	Mizuhami	I	131.319	32.083	15.7	-
	Sabukawa	A	131.281	32.108	14.1	1989
	Kuno	A	131.381	32.192	14.2	2008
Wakayama	Kugawa	A	135.594	33.658	13.7	1993
	Gomi	I	135.619	33.675	13.2	-
	Fukusada	I	135.569	33.817	13.4	-
	Hyouzei	A	135.581	33.85	12.6	1974
Ehime	Nishinotani	A	133.569	33.9	12	1986
	Wakinotani	A	133.581	33.933	13.5	1980
	Hiura	I	133.594	33.942	13	-
	Tennichi	I	133.681	33.958	13.6	-
Yamaguchi	Gou	I	131.944	34.208	12.5	-
	Unagaeki	A	131.906	34.233	11.4	1975
Shimane	Nanamura	A	131.981	34.525	11	1985
	Kobara	I	131.981	34.533	11.7	-
	Sasagotouge	I	131.881	34.567	12.8	-
	Takidani	A	131.906	34.567	12.5	1999
Shizuoka	Umeshima	I	137.894	35.217	10.4	-
	Ooyori	A	137.931	35.217	10.2	1971
Hyougo	Atsuta	A	134.506	35.392	9.8	1969
	Akioka	I	134.519	35.417	10.9	-
	Habu	I	134.694	35.583	12.8	-
	Motomizuka	A	134.706	35.6	12.9	1968
Nagano	Shitoku	A	138.006	35.65	9	1963
	Takabata	I	138.019	35.725	9.2	-
Ishikawa	Manago	A	136.444	36.158	10.6	1998
	Oouchi	A	136.344	36.175	11.6	1983
	Kazetani	A	136.344	36.208	12	2008
	Suginomizumachi	I	136.444	36.208	11.2	-
	Ootsuchimachi	I	136.469	36.233	11.6	-
West Toyama	Yoshitomo	A	137.094	36.5	10.5	1971
	Budouhara	I	137.094	36.517	11.3	-
	Sunou	A	137.056	36.533	10.4	1971
	Yamadatani	I	137.069	36.55	11.4	-
East Toyama	Furukakuma	A	137.469	36.742	11.1	1972
	Oosuganuma	I	137.469	36.775	11.5	-
	Tamomi	I	137.519	36.817	12	-
	Kareisawa	A	137.531	36.825	11.3	2000
Niigata	Tsubono	I	138.631	37.217	11.6	-
	Shirokura	A	138.619	37.242	11	1972
	Oodaira	I	138.456	37.292	12	-
	Yoshio	A	138.481	37.3	11.6	1982
	Warabino	A	138.469	37.308	11.9	1972
Fukushima	Niheji	A	140.019	37.383	8	1975
	Ebiyama	A	139.769	37.4	8.1	1985
	Tashiro	I	140.044	37.4	8.5	-
	Kamikabuto	I	139.794	37.417	9.7	-
Yamagata	Tsuchihira	I	140.094	38.067	10.1	-
	Yanosawa	A	140.144	38.1	9	1985
	Kamanohata	I	140.181	38.108	9.6	-
	Mizubayashi	A	140.156	38.167	8.3	1977
Akita	Haginari	A	140.306	39.892	8.4	1970
	Yagisawa	I	140.306	39.942	8.5	-
	Yashiki	A	140.331	40	9.1	1975
	Kamigotanzawa	I	140.319	40.033	9.5	-
Sorachi	Misawa	I	141.844	43.65	6.1	-
	Kamioshirarika	A	141.731	43.683	5.4	1968
	Kokuryou	A	141.719	43.692	5.2	1972
	Etaibetsu	I	141.819	43.708	6	-
Takinoue	Takuyuu	A	143.031	44.008	4.6	1968
	Kamiyuuhaku	A	143.069	44.075	5	2007
	Shimooshira	I	143.106	44.15	5	-
Nayoro	Kitayama	A	142.444	44.45	4.5	1993
	Pennke	I	142.419	44.483	4.7	-

### Sheet: TableS2
Table S2 Habitat types of species used in the statistical analysis.
Family	Species	Japanese name	Red list rank	Habitat type
				built-up area	riverside	garden	alpine area	farmland	forest edge	rocky area	wetland	forest	open forest	grassland
Lycaenidae	Curetis acuta	ウラギンシジミ		1	1	1		1				1	1	1
Lycaenidae	Lycaena phlaeas	ベニシジミ		1	1	1		1						1
Lycaenidae	Celastrina argiolus	ルリシジミ			1	1		1	1			1		1
Lycaenidae	Everes argiades	ツバメシジミ		1	1	1		1	1					1
Lycaenidae	Plebejus argus	ヒメシジミ	NT		1				1		1			1
Lycaenidae	Tongeia fischeri	クロツバメシジミ	NT		1					1
Lycaenidae	Zizeeria maha	ヤマトシジミ		1	1	1		1						1
Lycaenidae	Araragi enthea	オナガシジミ			1							1
Lycaenidae	Japonica saepestriata	ウラナミアカシジミ										1
Nymphalidae	Apatura metis	コムラサキ			1	1			1			1
Nymphalidae	Hestina persimilis	ゴマダラチョウ		1	1	1		1				1
Nymphalidae	Cyrestis thyodamas	イシガケチョウ							1			1
Nymphalidae	Parantica sita	アサギマダラ							1			1	1
Nymphalidae	Libythea lepita	テングチョウ			1	1		1	1			1
Nymphalidae	Limenitis camilla	イチモンジチョウ							1			1
Nymphalidae	Limenitis glorifica	アサマイチモンジ			1				1
Nymphalidae	Neptis philyra	ミスジチョウ							1			1
Nymphalidae	Neptis pryeri	ホシミスジ		1		1			1	1			1
Nymphalidae	Neptis sappho	コミスジ			1	1		1	1			1
Nymphalidae	Aglais urticae	コヒオドシ					1		1					1
Nymphalidae	Araschnia burejana	サカハチチョウ							1
Nymphalidae	Araschnia levana	アカマダラ				1			1
Nymphalidae	Inachis io	クジャクチョウ						1	1				1	1
Nymphalidae	Kaniska canace	ルリタテハ		1		1			1			1
Nymphalidae	Nymphalis vaualbum	エルタテハ										1
Nymphalidae	Nymphalis xanthomelas	ヒオドシチョウ			1							1
Nymphalidae	Polygonia c-album	シータテハ							1			1
Nymphalidae	Polygonia c-aureum	キタテハ		1	1	1		1	1
Nymphalidae	Vanessa cardui	ヒメアカタテハ		1	1	1		1						1
Nymphalidae	Vanessa indica	アカタテハ			1	1		1	1					1
Nymphalidae	Erebia neriene	ベニヒカゲ					1
Nymphalidae	Lethe diana	クロヒカゲ							1			1
Nymphalidae	Lethe sicelis	ヒカゲチョウ				1			1			1
Nymphalidae	Minois dryas	ジャノメチョウ						1						1
Nymphalidae	Mycalesis francisca	コジャノメ							1				1
Nymphalidae	Mycalesis gotama	ヒメジャノメ			1	1		1	1
Nymphalidae	Neope niphonica	ヤマキマダラヒカゲ							1			1
Nymphalidae	Ypthima argus	ヒメウラナミジャノメ			1	1		1	1		1		1	1
Nymphalidae	Zophoessa callipteris	ヒメキマダラヒカゲ							1			1	1
Papilionidae	Atrophaneura alcinous	ジャコウアゲハ			1			1				1		1
Papilionidae	Graphium sarpedon	アオスジアゲハ				1						1
Papilionidae	Papilio dehaanii	カラスアゲハ				1						1
Papilionidae	Papilio maackii	ミヤマカラスアゲハ										1
Papilionidae	Papilio machaon	キアゲハ			1	1	1	1	1		1			1
Papilionidae	Papilio xuthus	アゲハ		1		1		1				1
Papilionidae	Parnassius citrinarius	ウスバシロチョウ							1					1
Pieridae	Colias erate	モンキチョウ		1	1	1		1						1
Pieridae	Eurema mandarina	キタキチョウ		1	1	1		1	1			1
Pieridae	Pieris melete	スジグロシロチョウ			1	1		1	1	1

### Sheet: TableS3
Table S3 List of species and their habitat types used to draw Fig. 4. Red list rank in Japan in 2019 was also shown.
Family	Species	Japanese name	Red list rank	Habitat type
				built-up area	riverside	garden	alpine area	farmland	forest edge	rocky area	wetland	forest	open forest	grassland
Hesperiidae	Choaspes benjaminii	アオバセセリ		0	1	0	0	0	1	0	0	1	0	0
Hesperiidae	Aeromachus inachus	ホシチャバネセセリ	EN	0	0	0	0	0	1	0	0	0	1	1
Hesperiidae	Burara aquilina	キバネセセリ		0	0	0	0	0	1	0	0	1	1	0
Hesperiidae	Carterocephalus silvicola	カラフトタカネキマダラセセリ		0	0	0	0	0	1	0	0	0	1	1
Hesperiidae	Daimio tethys	ダイミョウセセリ		0	0	0	0	1	1	0	0	1	0	0
Hesperiidae	Hesperia florinda	アカセセリ	EN	0	0	0	0	0	0	0	0	0	1	1
Hesperiidae	Isoteinon lamprospilus	ホソバセセリ		0	0	0	0	0	1	0	0	0	1	0
Hesperiidae	Leptalina unicolor	ギンイチモンジセセリ	NT	0	1	0	0	0	0	0	0	0	0	1
Hesperiidae	Ochlodes ochraceus	ヒメキマダラセセリ		0	0	0	0	0	1	0	0	0	1	1
Hesperiidae	Ochlodes venatus	コキマダラセセリ		0	1	0	0	0	0	0	1	0	0	1
Hesperiidae	Pelopidas jansonis	ミヤマチャバネセセリ		0	1	0	0	0	1	0	1	0	0	1
Hesperiidae	Polytremis pellucida	オオチャバネセセリ		0	0	0	0	0	1	0	0	0	1	1
Hesperiidae	Potanthus flavus	キマダラセセリ		0	0	1	0	0	1	0	0	1	1	0
Hesperiidae	Thoressa varia	コチャバネセセリ		0	0	0	0	0	1	0	0	1	1	0
Hesperiidae	Thymelicus leoninus	スジグロチャバネセセリ	NT	0	0	0	0	0	1	0	0	0	1	0
Hesperiidae	Thymelicus sylvaticus	ヘリグロチャバネセセリ		0	0	0	0	0	1	0	0	0	1	0
Lycaenidae	Curetis acuta	ウラギンシジミ		1	1	1	0	1	0	0	0	1	1	1
Lycaenidae	Taraka hamada	ゴイシシジミ		1	0	0	0	0	1	0	0	1	0	0
Lycaenidae	Everes argiades	ツバメシジミ		1	1	1	0	1	1	0	0	0	0	1
Lycaenidae	Glaucopsyche lycormas	カバイロシジミ	NT	0	0	0	0	1	1	0	0	0	0	1
Lycaenidae	Plebejus argyrognomon	ミヤマシジミ	EN	0	1	0	0	1	0	0	0	0	0	1
Lycaenidae	Araragi enthea	オナガシジミ		0	1	0	0	0	0	0	0	1	0	0
Lycaenidae	Callophrys ferrea	コツバメ		0	0	0	0	0	1	0	0	1	0	0
Lycaenidae	Chrysozephyrus brillantinus	アイノミドリシジミ		0	0	0	0	0	0	0	0	1	0	0
Lycaenidae	Fixsenia w-album	カラスシジミ		0	0	0	0	0	0	0	0	1	0	0
Lycaenidae	Japonica lutea	アカシジミ		0	0	0	0	0	0	0	0	1	0	0
Lycaenidae	Japonica onoi	カシワアカシジミ	VU	0	0	0	0	0	0	0	0	1	1	0
Lycaenidae	Neozephyrus japonicus	ミドリシジミ		0	1	0	0	0	0	0	1	1	0	0
Lycaenidae	Sibataniozephyrus fujisanus	フジミドリシジミ		0	0	0	0	0	0	0	0	1	0	0
Lycaenidae	Ussuriana stygiana	ウラキンシジミ		0	0	0	0	0	0	0	0	1	0	0
Nymphalidae	Apatura metis	コムラサキ		0	1	1	0	0	1	0	0	1	0	0
Nymphalidae	Hestina persimilis	ゴマダラチョウ		1	1	1	0	1	0	0	0	1	0	0
Nymphalidae	Dichorragia nesimachus	スミナガシ		0	1	0	0	0	1	0	0	1	0	0
Nymphalidae	Argynnis paphia	ミドリヒョウモン		0	0	0	0	0	1	0	0	1	0	0
Nymphalidae	Argyronome ruslana	オオウラギンスジヒョウモン		0	0	0	0	0	1	0	0	0	0	1
Nymphalidae	Brenthis daphne	ヒョウモンチョウ		0	0	0	0	0	0	0	0	0	0	1
Nymphalidae	Clossiana iphigenia	カラフトヒョウモン	NT	0	0	0	0	0	1	0	0	0	0	1
Nymphalidae	Clossiana thore	ホソバヒョウモン		0	0	0	0	0	1	0	0	1	0	0
Nymphalidae	Fabriciana adippe	ウラギンヒョウモン		0	1	0	0	0	0	0	0	0	0	1
Nymphalidae	Speyeria aglaja	ギンボシヒョウモン		0	0	0	0	0	0	0	0	0	0	1
Nymphalidae	Limenitis camilla	イチモンジチョウ		0	0	0	0	0	1	0	0	1	0	0
Nymphalidae	Limenitis glorifica	アサマイチモンジ		0	1	0	0	0	1	0	0	0	0	0
Nymphalidae	Limenitis populi	オオイチモンジ	VU	0	1	0	0	0	1	0	0	1	0	0
Nymphalidae	Neptis alwina	オオミスジ		1	0	0	0	1	1	0	0	0	0	0
Nymphalidae	Neptis philyra	ミスジチョウ		0	0	0	0	0	1	0	0	1	0	0
Nymphalidae	Aglais urticae	コヒオドシ		0	0	0	1	0	1	0	0	0	0	1
Nymphalidae	Araschnia burejana	サカハチチョウ		0	0	0	0	0	1	0	0	0	0	0
Nymphalidae	Araschnia levana	アカマダラ		0	0	1	0	0	1	0	0	0	0	0
Nymphalidae	Inachis io	クジャクチョウ		0	0	0	1	1	1	0	0	0	1	1
Nymphalidae	Melitaea ambigua	コヒョウモンモドキ	EN	0	0	0	0	0	0	0	0	0	0	1
Nymphalidae	Nymphalis vaualbum	エルタテハ		0	0	0	0	0	0	0	0	1	0	0
Nymphalidae	Polygonia c-album	シータテハ		0	0	0	0	0	1	0	0	1	0	0
Nymphalidae	Polygonia c-aureum	キタテハ		1	1	1	0	1	1	0	0	0	0	0
Nymphalidae	Vanessa indica	アカタテハ		0	1	1	0	1	1	0	0	0	0	1
Nymphalidae	Kirinia fentoni	キマダラモドキ	NT	0	0	0	0	0	1	0	0	0	1	0
Nymphalidae	Lethe diana	クロヒカゲ		0	0	0	0	0	1	0	0	1	0	0
Nymphalidae	Mycalesis gotama	ヒメジャノメ		0	1	1	0	1	1	0	0	0	0	0
Nymphalidae	Neope niphonica	ヤマキマダラヒカゲ		0	0	0	0	0	1	0	0	1	0	0
Nymphalidae	Zophoessa callipteris	ヒメキマダラヒカゲ		0	0	0	0	0	1	0	0	1	1	0
Papilionidae	Atrophaneura alcinous	ジャコウアゲハ		0	1	0	0	1	0	0	0	1	0	1
Papilionidae	Parnassius citrinarius	ウスバシロチョウ		0	0	0	0	0	1	0	0	0	0	1
Papilionidae	Parnassius stubbendorfii	ヒメウスバシロチョウ		0	0	0	0	0	1	0	0	0	0	1
Pieridae	Eurema laeta	ツマグロキチョウ	EN	0	1	0	0	1	0	0	0	0	0	1
Pieridae	Gonepteryx aspasia	スジボソヤマキチョウ		0	0	0	0	0	0	0	0	1	1	0
Pieridae	Gonepteryx maxima	ヤマキチョウ	EN	0	0	0	0	0	0	0	0	0	1	1
Pieridae	Leptidea amurensis	ヒメシロチョウ	EN	0	1	0	0	0	0	0	0	0	0	1
Pieridae	Anthocharis scolymus	ツマキチョウ		0	1	1	0	1	1	0	0	0	0	0
Pieridae	Aporia crataegi	エゾシロチョウ		1	0	1	0	1	0	0	0	1	0	0
Pieridae	Pieris dulcinea	エゾスジグロシロチョウ		0	1	0	0	0	1	1	0	0	0	0
Pieridae	Pieris nesis	ヤマトスジグロシロチョウ		0	1	0	0	0	1	1	0	0	0	0

### Sheet: TableS4
Table S4 Posterior predictive p-values of the five summary statistics.
Section in Statistical analysis	Model	Proportion of presence observations over the entire dataset	proportion of presence observations of abandoned settlements	proportion of presence observations of inhabited settlements	Gini coefficient of the proportion of presence observations among the settlements	Gini coefficient of the proportion of presence observations among species
(1)	Binary variable of abandonment	0.51	0.48	0.54	0.63	0.81
(1)	Years since abandonment	0.52	0.54	0.50	0.64	0.81
(2)	Habitat type: forest	0.54	0.52	0.55	0.64	0.81
(2)	Habitat type: farmland	0.52	0.50	0.55	0.63	0.81
(2)	Habitat type: garden	0.53	0.50	0.55	0.63	0.81
(2)	Habitat type: built-up area	0.53	0.51	0.54	0.63	0.80
(2)	Habitat type: forest edge	0.54	0.52	0.56	0.63	0.81
(2)	Habitat type: grassland	0.52	0.48	0.56	0.65	0.81
(2)	Habitat type: riverside	0.53	0.50	0.56	0.65	0.80
(2)	Habitat type: open forest	0.51	0.50	0.55	0.63	0.82
(2)	Habitat type: alpine area	0.54	0.51	0.57	0.63	0.81
(2)	Habitat type: wetland	0.51	0.50	0.53	0.63	0.81
(2)	Habitat type: Rocky area	0.53	0.52	0.55	0.64	0.81
(3)	Ridge regression	0.53	0.52	0.53	0.63	0.80

### Sheet: TableS5
Table S5 Posterior summary of regression coefficients and intercept.
Family	Species	Japanese name	Land abandonment					Annual mean temperature					Dry crop field					Built-up area					Month					Intercept
			Posterior mean		Lower 95% CI	Lower 95% CI		Posterior mean		Lower 95% CI	Lower 95% CI		Posterior mean		Lower 95% CI	Lower 95% CI		Posterior mean		Lower 95% CI	Lower 95% CI		Posterior mean		Lower 95% CI	Lower 95% CI		Posterior mean	Lower 95% CI	Lower 95% CI
Lycaenidae	Curetis acuta	ウラギンシジミ	-1.06		-2.79	0.616		0.718		-0.590	2.09		-0.219		-0.978	0.334		0.291		-0.494	1.23		-0.522		-1.52	0.317		-5.30	-6.89	-4.00
Lycaenidae	Lycaena phlaeas	ベニシジミ	-4.55	*	-7.13	-2.89		0.0863		-0.497	0.678		-0.0935		-0.565	0.402		-0.464		-1.20	0.180		0.211		-0.262	0.648		-1.83	-2.39	-1.28
Lycaenidae	Celastrina argiolus	ルリシジミ	-0.699	*	-1.35	-0.0429		-0.0435		-0.519	0.447		-0.261		-0.816	0.186		0.0121		-0.486	0.497		-0.0264		-0.409	0.329		-2.14	-2.72	-1.56
Lycaenidae	Everes argiades	ツバメシジミ	-3.19	*	-5.07	-1.74		-0.117		-0.817	0.563		-0.124		-0.635	0.401		-0.130		-0.843	0.531		0.309		-0.291	0.890		-2.81	-3.53	-2.18
Lycaenidae	Plebejus argus	ヒメシジミ	-0.488		-1.33	0.366		-2.32	*	-3.01	-1.63		0.0287		-0.410	0.620		0.0608		-0.532	0.660		-0.835	*	-1.44	-0.264		-3.85	-4.70	-3.10
Lycaenidae	Tongeia fischeri	クロツバメシジミ	-2.41		-5.63	0.183		-0.642		-2.38	1.19		-0.148		-0.824	0.481		-0.0618		-1.08	0.817		-0.779		-2.25	0.477		-5.93	-8.04	-4.34
Lycaenidae	Zizeeria maha	ヤマトシジミ	-0.972	*	-1.93	-0.0497		1.35	*	0.645	2.11		0.000799		-0.523	0.635		0.215		-0.433	0.918		0.607	*	0.188	1.04		-3.83	-4.73	-3.01
Lycaenidae	Araragi enthea	オナガシジミ	0.215		-2.83	3.68		-0.640		-2.66	1.45		-0.0448		-0.652	0.660		0.0276		-0.898	0.928		-0.0429		-1.44	1.36		-8.19	-12.2	-5.44
Lycaenidae	Japonica saepestriata	ウラナミアカシジミ	-1.93		-5.53	1.03		-0.381		-2.45	1.63		-0.0401		-0.606	0.637		0.0142		-0.982	0.934		0.0162		-1.38	1.42		-7.11	-10.5	-4.94
Nymphalidae	Apatura metis	コムラサキ	0.00406		-0.991	1.02		-1.68	*	-2.53	-0.931		-0.217		-0.817	0.282		0.188		-0.442	0.858		0.354		-0.279	0.974		-4.71	-5.89	-3.68
Nymphalidae	Hestina persimilis	ゴマダラチョウ	1.99		-0.296	5.02		1.51		-0.0485	3.35		-0.0917		-0.728	0.588		0.301		-0.497	1.22		-0.0937		-0.935	0.724		-8.17	-11.8	-5.60
Nymphalidae	Cyrestis thyodamas	イシガケチョウ	3.13	*	1.00	6.07		2.28	*	0.560	4.20		-0.00606		-0.565	0.674		-0.0932		-0.928	0.623		-1.25	*	-2.30	-0.460		-9.46	-13.1	-6.69
Nymphalidae	Parantica sita	アサギマダラ	1.69		-1.11	5.23		1.92		-0.486	4.69		-0.0665		-0.696	0.627		0.114		-0.758	1.03		-1.10		-2.61	0.0793		-10.0	-15.2	-6.30
Nymphalidae	Libythea lepita	テングチョウ	-1.36	*	-2.14	-0.606		0.567		-0.191	1.38		-0.202		-0.772	0.299		0.784	*	0.130	1.47		-1.07	*	-1.68	-0.537		-3.30	-4.08	-2.60
Nymphalidae	Limenitis camilla	イチモンジチョウ	1.92	*	0.449	3.73		-0.163		-1.04	0.705		-0.126		-0.692	0.432		-0.0974		-0.849	0.611		-0.715	*	-1.56	-0.0290		-5.69	-7.53	-4.23
Nymphalidae	Limenitis glorifica	アサマイチモンジ	-1.98		-5.45	1.00		-0.537		-2.60	1.58		-0.130		-0.840	0.498		0.221		-0.709	1.26		-0.559		-2.13	0.823		-7.19	-10.3	-4.93
Nymphalidae	Neptis philyra	ミスジチョウ	-1.45		-3.82	0.766		-1.00		-2.43	0.447		-0.178		-0.922	0.407		0.257		-0.616	1.19		-0.351		-1.62	0.792		-5.71	-7.68	-4.27
Nymphalidae	Neptis pryeri	ホシミスジ	-2.10		-5.49	0.887		-0.979		-3.10	1.09		-0.119		-0.772	0.510		0.222		-0.619	1.19		-0.663		-2.22	0.748		-7.21	-10.6	-5.02
Nymphalidae	Neptis sappho	コミスジ	0.0646		-1.12	1.32		1.60	*	0.543	2.74		-0.0974		-0.707	0.490		0.172		-0.560	0.938		-0.0322		-0.603	0.507		-5.28	-6.78	-4.03
Nymphalidae	Aglais urticae	コヒオドシ	-3.46	*	-5.58	-1.68		-3.54	*	-6.05	-1.53		-0.0734		-0.636	0.546		0.240		-0.544	1.13		1.23	*	0.135	2.65		-8.69	-12.9	-5.63
Nymphalidae	Araschnia burejana	サカハチチョウ	0.683		-0.701	2.20		-0.771	*	-1.64	-0.0134		-0.0398		-0.576	0.571		0.351		-0.377	1.19		0.718		-0.0603	1.48		-5.67	-7.25	-4.30
Nymphalidae	Araschnia levana	アカマダラ	-2.72		-6.28	0.506		-2.22		-4.85	0.0488		-0.138		-0.805	0.485		0.244		-0.672	1.26		-0.300		-1.76	1.15		-8.06	-12.3	-5.21
Nymphalidae	Inachis io	クジャクチョウ	-3.43	*	-7.02	-0.621		-2.79	*	-5.28	-0.775		-0.179		-0.951	0.386		0.351		-0.533	1.34		0.0135		-1.30	1.26		-7.82	-11.6	-5.15
Nymphalidae	Kaniska canace	ルリタテハ	-0.583		-3.20	1.95		0.0431		-1.71	1.90		-0.0588		-0.710	0.648		-0.0392		-1.01	0.850		-0.587		-1.97	0.615		-6.62	-9.31	-4.66
Nymphalidae	Nymphalis vaualbum	エルタテハ	-2.03	*	-4.05	-0.0133		-2.95	*	-5.53	-1.01		0.0107		-0.519	0.731		0.0317		-0.897	0.919		1.05		-0.130	2.44		-8.39	-12.6	-5.47
Nymphalidae	Nymphalis xanthomelas	ヒオドシチョウ	-0.00443		-2.09	2.41		-0.173		-1.70	1.35		-0.164		-0.898	0.452		0.224		-0.641	1.17		-0.700		-2.02	0.444		-6.39	-8.73	-4.67
Nymphalidae	Polygonia c-album	シータテハ	-0.386		-2.20	1.82		-2.76	*	-4.89	-1.14		-0.123		-0.737	0.511		0.349		-0.457	1.35		-0.0873		-1.21	1.01		-7.73	-11.2	-5.35
Nymphalidae	Polygonia c-aureum	キタテハ	-0.171		-1.31	1.12		-0.150		-1.20	0.913		-0.0355		-0.576	0.633		0.229		-0.483	1.02		-0.768		-1.67	0.0269		-4.63	-5.78	-3.63
Nymphalidae	Vanessa cardui	ヒメアカタテハ	-2.47		-6.20	0.531		-1.59		-3.95	0.525		-0.0613		-0.714	0.627		0.0239		-0.930	0.932		0.399		-1.09	2.05		-7.94	-11.9	-5.24
Nymphalidae	Vanessa indica	アカタテハ	-1.84	*	-3.26	-0.623		-0.274		-1.31	0.721		-0.0395		-0.593	0.528		0.117		-0.605	0.841		-0.906	*	-1.87	-0.0861		-3.81	-4.72	-2.97
Nymphalidae	Erebia neriene	ベニヒカゲ	0.716		-1.51	3.49		-1.94	*	-4.14	-0.319		-0.0849		-0.710	0.558		0.0733		-0.848	0.914		1.00		-0.260	2.40		-8.79	-12.7	-5.93
Nymphalidae	Lethe diana	クロヒカゲ	0.940		-0.318	2.42		-1.92	*	-2.85	-1.09		-0.122		-0.710	0.413		-0.250		-1.07	0.443		-0.678		-1.49	0.0565		-5.39	-6.95	-4.14
Nymphalidae	Lethe sicelis	ヒカゲチョウ	0.727		-1.02	2.79		0.274		-1.03	1.73		-0.0502		-0.620	0.597		0.0766		-0.784	0.936		-0.618		-1.77	0.326		-6.30	-8.56	-4.66
Nymphalidae	Minois dryas	ジャノメチョウ	-2.16		-5.58	0.766		-1.01		-3.15	1.16		-0.129		-0.852	0.552		0.230		-0.665	1.24		-0.681		-2.28	0.757		-7.21	-10.4	-5.04
Nymphalidae	Mycalesis francisca	コジャノメ	0.570		-1.20	2.60		-0.439		-1.80	0.843		-0.0508		-0.651	0.642		0.258		-0.558	1.14		-0.678		-1.82	0.328		-6.11	-8.05	-4.54
Nymphalidae	Mycalesis gotama	ヒメジャノメ	0.501		-1.37	2.64		0.408		-1.03	1.90		-0.105		-0.717	0.513		-0.0262		-0.926	0.794		-0.552		-1.67	0.437		-6.38	-8.59	-4.69
Nymphalidae	Neope niphonica	ヤマキマダラヒカゲ	-0.218		-3.28	2.95		-1.62		-3.87	0.402		-0.133		-0.822	0.515		0.233		-0.659	1.22		-0.241		-1.72	1.14		-8.51	-12.5	-5.68
Nymphalidae	Ypthima argus	ヒメウラナミジャノメ	0.616		-0.0731	1.29		-0.401		-0.986	0.176		-0.0974		-0.565	0.399		0.312		-0.191	0.840		-0.989	*	-1.51	-0.502		-3.35	-4.05	-2.70
Nymphalidae	Zophoessa callipteris	ヒメキマダラヒカゲ	1.03		-1.04	3.62		-2.01	*	-3.97	-0.466		-0.0225		-0.597	0.676		-0.0203		-0.947	0.775		0.894		-0.195	2.09		-8.52	-12.0	-5.88
Papilionidae	Atrophaneura alcinous	ジャコウアゲハ	-2.26		-5.70	0.394		0.0156		-1.96	2.00		-0.0570		-0.692	0.674		0.131		-0.780	1.07		-1.08		-2.60	0.208		-6.43	-8.89	-4.65
Papilionidae	Graphium sarpedon	アオスジアゲハ	2.53	*	1.17	4.01		3.76	*	2.54	5.10		-0.118		-0.678	0.427		0.514		-0.153	1.29		0.100		-0.269	0.465		-8.32	-10.7	-6.30
Papilionidae	Papilio dehaanii	カラスアゲハ	-0.811		-2.59	0.905		0.320		-1.13	1.80		-0.141		-0.795	0.476		-0.0896		-1.02	0.702		-0.624		-1.73	0.360		-5.34	-7.06	-4.02
Papilionidae	Papilio maackii	ミヤマカラスアゲハ	-0.0205		-1.93	2.08		-1.54	*	-3.22	-0.222		-0.117		-0.771	0.495		-0.00268		-0.866	0.825		0.872		-0.261	2.20		-7.13	-10.2	-4.97
Papilionidae	Papilio machaon	キアゲハ	-3.82	*	-5.30	-2.57		-1.30	*	-2.01	-0.630		-0.208		-0.786	0.288		-0.232		-0.931	0.384		0.383		-0.244	0.978		-2.58	-3.29	-1.91
Papilionidae	Papilio xuthus	アゲハ	-3.67	*	-6.92	-1.24		-2.09	*	-3.98	-0.479		-0.0230		-0.598	0.650		-0.117		-1.13	0.722		0.639		-0.524	1.91		-6.47	-9.20	-4.51
Papilionidae	Parnassius citrinarius	ウスバシロチョウ	0.524		-2.61	3.93		0.123		-2.01	2.31		-0.122		-0.841	0.513		0.0213		-0.945	0.883		-0.448		-1.91	0.856		-8.37	-12.5	-5.39
Pieridae	Colias erate	モンキチョウ	-3.38	*	-4.04	-2.74		-1.40	*	-1.88	-0.956		-0.349		-0.898	0.0712		-0.258		-0.780	0.215		0.170		-0.188	0.514		-0.158	-0.657	0.372
Pieridae	Eurema mandarina	キタキチョウ	-0.0881		-0.847	0.670		1.12	*	0.404	1.82		0.212		-0.283	0.938		0.133		-0.455	0.740		-0.349		-0.789	0.0439		-3.81	-4.68	-3.04
Pieridae	Pieris melete	スジグロシロチョウ	-0.792	*	-1.27	-0.317		-0.683	*	-1.07	-0.298		0.0380		-0.321	0.437		0.142		-0.218	0.518		-0.199		-0.456	0.0599		-0.648	-1.12	-0.184

### Sheet: TableS6
Table S6 Effect of rural abandonment on butterflies in each habitat type. Asterisk (*) indicates the significance of the explanatory variables (0 or 1 per species, on the basis of its habitat types), defined as 95% credible intervals (95% CI) of their coefficient (posterior mean) that did not include zero. Results of eleven models were assembled.
Habitat type	Coefficient		Lower 95% CI	Upper 95% CI
forest	1.94	*	0.655	3.32
farmland	-1.90	*	-3.25	-0.602
garden	-1.17		-2.58	0.148
built-up area	-1.70	*	-3.28	-0.180
forest edge	1.11		-0.356	2.71
grassland	-2.46	*	-3.90	-1.23
riverside	-1.15		-2.51	0.195
open forest	0.741		-1.37	2.82
alpine area	-1.80		-4.70	1.06
wetland	-0.522		-3.12	2.02
rocky area	-1.79		-5.37	1.42

### Sheet: Table S7
Table S7 Posterior summary of predictive model for the effect of land abandonment using a ridge regression.
	Coefficient	Lower 95% CI	Upper 95% CI
(Intercept)	-0.455	-1.78	0.814
built-up area	-0.379	-0.383	1.54
riverside	0.0550	-1.95	0.306
garden	-0.397	-1.57	0.664
alpine.area	-0.370	-1.42	0.681
farmland	-0.731	-0.312	1.57
forest edge	0.606	-2.10	0.0494
rocky area	-0.360	-0.990	1.19
wetland	0.364	-0.613	1.82
forest	0.539	-1.71	0.931
open forest	0.533	-0.876	1.76
grassland	-0.988	-1.82	0.903
